# Patterns and drivers of genome-wide codon usage bias in the fungal order Sordariales

**DOI:** 10.1101/2025.05.07.652452

**Authors:** Noah Hensen, Markus Hiltunen Thorén, Hanna Johannesson

## Abstract

Here we present a study on amino acid composition, codon usage bias (CUB), and levels of selection driving codon usage in Sordariales fungi. We found that GC ending codons are used more often than AT ending codons in all Sordariales genomes, but the strength of CUB differs amongst families. The families *Podosporaceae* and *Sordariaceae* contain relatively low genome-wide levels of CUB, while the highest levels of CUB are found in *Chaetomiaceae* and the “BLLNS”-group, a monophyletic group of five other Sordariales families. Based on genomic clustering, and ancestral state reconstruction of GC nucleotides at the third codon position, we hypothesize that *Podosporaceae* and *Sordariaceae* represent the ancestral state of amino acid composition and CUB. The *Chaetomiaceae* and BLLNS have most likely diverged from this state, with increased natural selection driving use of specific codons, resulting in higher genome-wide CUB. We expect that the higher levels of CUB in *Chaetomiaceae* genomes might have been caused by ecological niche specialization, including high optimal growth temperature of some *Chaetomiaceae* species.
