## Supplementary tables for "Patterns and drivers of genome-wide codon usage bias in the fungal order Sordariales"

### Sheet: genome sequences
Supplementary table 1: overview of species genomes, families, and corresponding references.
ID sordanlr	family	Genus	Species	OtherID	Author	Reference
achmac-1	Chaetomiaceae	Achaetomium	macrosporum	CBS 532.94	Hensen et al., 2023	https://doi.org/10.1016/j.ympev.2023.107938
achstr-1	Chaetomiaceae	Achaetomium	strumarium	CBS333.67	Hensen et al., 2024	https://doi.org/10.1016/j.ympev.2023.107938
apiver-1	Podosporaceae	Apiosordaria	verruculosa	CBS 315.58	Hensen et al., 2025	https://doi.org/10.1016/j.ympev.2023.107938
apoper-1	Bombardiaceae	Apodospora	peruviana	CBS118394	Hensen et al., 2026	https://doi.org/10.1016/j.ympev.2023.107938
arnari-1	Podosporaceae	Arnium	arizonense	ATCC24308	Hensen et al., 2027	https://doi.org/10.1016/j.ympev.2023.107938
bombom-1	Bombardiaceae	Bombardia	bombarda	SMH 3391-2	Hensen et al., 2028	https://doi.org/10.1016/j.ympev.2023.107938
canare-1	Chaetomiaceae	Canariomyces	arenarius	CBS508.74	Hensen et al., 2029	https://doi.org/10.1016/j.ympev.2023.107938
cercau-1	Schizotheciaceae	Cercophora	caudata	CBS606.72	Hensen et al., 2030	https://doi.org/10.1016/j.ympev.2023.107938
cernew-1	Schizotheciaceae	Cercophora	newfieldiana	SMH 2532-1	Hensen et al., 2031	https://doi.org/10.1016/j.ympev.2023.107938
cersam-1	Podosporaceae	Cercophora	samala	CBS 307.81	Hensen et al., 2032	https://doi.org/10.1016/j.ympev.2023.107938
cersco-1	Bombardiaceae	Cercophora	scortea	SMH 4131-1	Hensen et al., 2033	https://doi.org/10.1016/j.ympev.2023.107938
chacoc-1	Chaetomiaceae	Chaetomium	cochliodes	CCMF-232	Zamocky et al. 2016	https://doi.org/10.1186/s12864-016-3111-6
chafim-1	Chaetomiaceae	Chaetomium	fimeti	CBS168.71	Hensen, et al., 2023	https://doi.org/10.1016/j.ympev.2023.107938
chalep-1	Chaetomiaceae	Chaetomidium	leptoderma	CBS 538.74	Hensen, et al., 2023	https://doi.org/10.1016/j.ympev.2023.107938
chathe-1	Chaetomiaceae	Chaetomium	thermophilum	DSM1495	Amlacher et al. 2011	10.1016/j.cell.2011.06.039
clador-1	Podosporaceae	Cladorrhinum	sp. PSN332	PSN332	Hensen, et al., 2023	https://doi.org/10.1016/j.ympev.2023.107938
clamic-1	Podosporaceae	Cladorrhinum	microsclerotigenum	CBS 290.75	Hensen, et al., 2024	https://doi.org/10.1016/j.ympev.2023.107938
clasam-1	Podosporaceae	Cladorrhinum	samala	PSN324	Hensen, et al., 2025	https://doi.org/10.1016/j.ympev.2023.107938
clasp-1	Podosporaceae	Cladorrhinum	sp. PSN259	PSN259	Hensen, et al., 2026	https://doi.org/10.1016/j.ympev.2023.107938
copsp-1	Sordariaceae	Copromyces	sp. CBS 386.78	CBS 386.78	Hensen, et al., 2027	https://doi.org/10.1016/j.ympev.2023.107938
corina-1	Chaetomiaceae	Corynascella	inaequalis	CBS 284.82	Hensen, et al., 2028	https://doi.org/10.1016/j.ympev.2023.107938
cornov-1	Chaetomiaceae	Corynascus	novoguineensis	CBS 359.72	Hensen, et al., 2029	https://doi.org/10.1016/j.ympev.2023.107938
corsep-1	Chaetomiaceae	Corynascus	sepedonium	CBS 632.67	Berka et al. 2011	10.1038/nbt.1976
crahot-1	Chaetomiaceae	Crassicarpon	hotsonii	CBS398.93	Morgenstern et al. 2012	10.1016/j.funbio.2012.01.010
crathe-1	Chaetomiaceae	Crassicarpon	thermophilum	CBS405.69	Morgenstern et al. 2012	10.1016/j.funbio.2012.01.010
dicfun-1	Chaetomiaceae	Dichotomopilus	funicola	CBS 141.50	Hensen et al., 2023	https://doi.org/10.1016/j.ympev.2023.107938
dipgro-1	Diplogelasinosporaceae	Diplogelasinospora	grovesii	CBS 340.73	Hensen et al., 2023	https://doi.org/10.1016/j.ympev.2023.107938
echarn-1	Schizotheciaceae	Echria	macrotheca		Hensen et al., 2023	https://doi.org/10.1016/j.ympev.2023.107938
gelamo-1	Sordariaceae	Gelasinospora	amorphoporcata	CBS 626.80	Hensen et al., 2023	https://doi.org/10.1016/j.ympev.2023.107938
gelunc-1	Sordariaceae	Neurospora	sp.	FGSC6877	Used with permission of JW Taylor et al.	https://escholarship.org/content/qt2n26249r/qt2n26249r.pdf; https://osf.io/36zag
lashir-1	Lasiospaeridaceae	Lasiosphaeris	hirsuta	SMH 4607-1	Hensen et al., 2023	https://doi.org/10.1016/j.ympev.2023.107938
lashis-1	Lasiospaeridaceae	Lasiosphaeris	hispida	NA	Hensen et al., 2023	https://doi.org/10.1016/j.ympev.2023.107938
lasmin-1	Lasiospaeriaceae	Lasiosphaeria	miniovina	SMH 2392-1A	Hensen et al., 2023	https://doi.org/10.1016/j.ympev.2023.107938
lasovi-1	Lasiosphaeriaceae	Lasiosphaeria	ovina	CBS958.72	Hensen et al., 2023	https://doi.org/10.1016/j.ympev.2023.107938
madmyc-1	Chaetomiaceae	Madurella	mycetomatis	GCA_001275765.2	Smit et al. 2016	10.1128/genomeA.00418-16
mycthe-1	Chaetomiaceae	Mycothermus	thermophilus	CBS625.91	Morgenstern et al. 2012	10.1016/j.funbio.2012.01.010
neuafr-1	Sordariaceae	Neurospora	africana	FGSC1740	Used with permission of JW Taylor et al.	https://escholarship.org/content/qt2n26249r/qt2n26249r.pdf; https://osf.io/36zag
neuala-1	Sordariaceae	Neurospora	sp.Alask	FGSC26577	Used with permission of JW Taylor et al.	https://escholarship.org/content/qt2n26249r/qt2n26249r.pdf; https://osf.io/36zag
neucer-01	Sordariaceae	Neurospora	cerealis	FGSC26651	Used with permission of JW Taylor et al.	https://escholarship.org/content/qt2n26249r/qt2n26249r.pdf; https://osf.io/36zag
neucra-01	Sordariaceae	Neurospora	crassa	OR74A	Galagan et al. 2003	10.1038/nature01554
neucra-02	Sordariaceae	Neurospora	crassa	FGSC4830	Hensen et al., 2023	https://doi.org/10.1016/j.ympev.2023.107938
neucra-03	Sordariaceae	Neurospora	crassa	D103	Svedberg et al. (2018)	https://doi.org/10.1038/s41467-018-06562-x
neudis4-001b	Sordariaceae	Neurospora	discreta PS4B	FGSC8579	Gladieux et al., 2015	https://doi.org/10.1111/mec.13417
neudis4-112a	Sordariaceae	Neurospora	discreta PS4A	FGSC9948	Gladieux et al. 2015	10.1111/mec.13417
neudis5-1	Sordariaceae	Neurospora	discreta PS5	FGSC9962	Hensen et al., 2023	https://doi.org/10.1016/j.ympev.2023.107938
neudis6-1	Sordariaceae	Neurospora	discreta PS6	FGSC9959	Gladieux et al. 2015	10.1111/mec.13417
neudis7-1	Sordariaceae	Neurospora	discreta PS7	FGSC9941	Hensen et al., 2023	https://doi.org/10.1016/j.ympev.2023.107938
neudis8-1	Sordariaceae	Neurospora	discreta PS8	FGSC9971	Hensen et al., 2023	https://doi.org/10.1016/j.ympev.2023.107938
neudissp-1	Sordariaceae	Neurospora	discreta sp.	FGSC26659	Used with permission of JW Taylor et al.	https://escholarship.org/content/qt2n26249r/qt2n26249r.pdf; https://osf.io/36zag
neudisss-1	Sordariaceae	Neurospora	discreta sensu stricto	FGSC9944	Hensen et al., 2023	https://doi.org/10.1016/j.ympev.2023.107938
neuhis-1	Sordariaceae	Neurospora	hispaniola	FGSC10403	Hensen et al., 2023	https://doi.org/10.1016/j.ympev.2023.107938
neuint-01	Sordariaceae	Neurospora	intermedia	FGSC2365	Svedberg et al. (2018)	https://doi.org/10.1038/s41467-018-06562-x
neumet-1	Sordariaceae	Neurospora	metzenbergii	FGSC8853	Svedberg et al. (2020)	https://doi.org/10.1101/2020.01.29.923946
neumid-01	Sordariaceae	Neurospora	sp.Midw	FGSC8238	Used with permission of JW Taylor et al.	https://escholarship.org/content/qt2n26249r/qt2n26249r.pdf; https://osf.io/36zag
neumon-01	Sordariaceae	Neurospora	sp.Mont	FGSC26605	Used with permission of JW Taylor et al.	https://escholarship.org/content/qt2n26249r/qt2n26249r.pdf; https://osf.io/36zag
neupan-1	Sordariaceae	Neurospora	pannonica	FGSC7221	Gioti et al. 2013	https://doi.org/10.1111/evo.12206
neuper-1	Sordariaceae	Neurospora	perkinsii	FGSC8842	Svedberg et al. (2020)	https://doi.org/10.1101/2020.01.29.923946
neuret-01	Sordariaceae	Neurospora	retispora	FGSC26633	Used with permission of JW Taylor et al.	https://escholarship.org/content/qt2n26249r/qt2n26249r.pdf; https://osf.io/36zag
neusit-01	Sordariaceae	Neurospora	sitophila	NA	Svedberg et al. (2020)	https://doi.org/10.1101/2020.01.29.923946
neusit-45	Sordariaceae	Neurospora	sitophila	FGSC2684	Svedberg et al. (2020)	https://doi.org/10.1101/2020.01.29.923946
neusit-57	Sordariaceae	Neurospora	sitophila	FGSC2493	Svedberg et al. (2020)	https://doi.org/10.1101/2020.01.29.923946
neusub-1	Sordariaceae	Neurospora	sublineolata	FGSC5508	Gioti et al. 2013	https://doi.org/10.1111/evo.12206
neuter-1	Sordariaceae	Neurospora	terricola	FGSC1889	Gioti et al. 2013	https://doi.org/10.1111/evo.12206
neutre-01	Sordariaceae	Neurospora	tetrasperma	FGSC2509	Ellison et al. 2011	10.1534/genetics.111.130690
neutre-02	Sordariaceae	Neurospora	tetrasperma	FGSC9033	Corcoran et al. 2016	10.1101/gr.197244.115
neutre-22	Sordariaceae	Neurospora	tetrasperma	FGSC10717	Corcoran et al. 2016	10.1101/gr.197244.115
neutre-31	Sordariaceae	Neurospora	tetrasperma	FGSC7585	Corcoran et al. 2016	10.1101/gr.197244.115
neutre-53	Sordariaceae	Neurospora	tetrasperma	FGSC10741C2	Corcoran et al. 2016	10.1101/gr.197244.115
neutre-69	Sordariaceae	Neurospora	tetrasperma	FGSC2502	Corcoran et al. 2016	10.1101/gr.197244.115
neutre-77	Sordariaceae	Neurospora	tetrasperma	FGSC9036	Corcoran et al. 2016	10.1101/gr.197244.115
neutre-92	Sordariaceae	Neurospora	tetrasperma	FGSC10751	Corcoran et al. 2016	10.1101/gr.197244.115
neutro-01	Sordariaceae	Neurospora	tetraspora	CBS560.94	Hensen et al., 2023	https://doi.org/10.1016/j.ympev.2023.107938
parapp-1	Chaetomiaceae	Parathielavia	appendiculata	CBS731.68	Hensen et al., 2023	https://doi.org/10.1016/j.ympev.2023.107938
parhyr-1	Chaetomiaceae	Parathielavia	hyrcaniae	CBS757.83	Hensen et al., 2023	https://doi.org/10.1016/j.ympev.2023.107938
podaff-1	Schizotheciaceae	Podospora	aff. Communis	PSN243	Hensen et al., 2023	https://doi.org/10.1016/j.ympev.2023.107938
podans-001	Podosporaceae	Podospora	anserina	FGSC10383	Espagne et al., 2008	10.1186/gb-2008-9-5-r77
podapp-1	Bombardiaceae	Podospora	appendiculata	CBS314.62	Hensen et al., 2023	https://doi.org/10.1016/j.ympev.2023.107938
podaus-1	Podosporaceae	Podospora	australis	PSN309	Hensen et al., 2023	https://doi.org/10.1016/j.ympev.2023.107938
podbac-1	Podosporaceae	Apiosordaria	backusii	CBS540.89	Hensen et al., 2023	https://doi.org/10.1016/j.ympev.2023.107938
podbel-1	Podosporaceae	Podospora	bellae-mahoneyi	CBS112042	Hartmann et al. 2021	https://doi.org/10.1093/molbev/msab040
podbra-1	Podosporaceae	Podospora	brasiliensis	CBS 892.96	Hensen et al., 2023	https://doi.org/10.1016/j.ympev.2023.107938
podbul-1	Podosporaceae	Podospora	bulbillosa	DJ3	Used with permission of Walton et al.	https://mycocosm.jgi.doe.gov/Clabul1/Clabul1.home.html
podcom-1	Podosporaceae	Podospora	comata	GCA_900290415.1	Silar et al. 2018	https://www.ebi.ac.uk/ena/browser/view/GCA_900290415.1
podcur-1	Lasiosphaeriaceae	Podospora	curvicolla	TEP21a	Used with permission of Peay et al.	https://mycocosm.jgi.doe.gov/Podcur1/Podcur1.info.html
poddec-1	Naviculisporaceae	Podospora	decipiens	PSN293	Hensen et al., 2023	https://doi.org/10.1016/j.ympev.2023.107938
poddid-1	Lasiosphaeriaceae	Podospora	didyma	CBS232.78	Hensen et al., 2023	https://doi.org/10.1016/j.ympev.2023.107938
podfim-1	Podosporaceae	Podospora	fimiseda	CBS 990.96	Hensen et al., 2023	https://doi.org/10.1016/j.ympev.2023.107938
podpse-1	Podosporaceae	Podospora	pseudocomata	CBS415-72	Hartmann et al. 2021	https://doi.org/10.1093/molbev/msab040
podset-1	Podosporaceae	Podospora	setosa	CBS118391	Hensen et al., 2023	https://doi.org/10.1016/j.ympev.2023.107938
schcon-1	Schizotheciaceae	Schizothecium	conicum	SC1-Ups	Hensen et al., 2023	https://doi.org/10.1016/j.ympev.2023.107938
schves-1	Schizotheciaceae	Schizothecium	vesticola	SMH 3187-1	Hensen et al., 2023	https://doi.org/10.1016/j.ympev.2023.107938
sorbre-1	Sordariaceae	Sordaria	brevicollis	FGSC1904	Hensen et al., 2023	https://doi.org/10.1016/j.ympev.2023.107938
sormac-1	Sordariaceae	Sordaria	macrospora	GCA_008692325.1	Blank-Landeshammer et al. 2019	10.1101/gr.197244.115
stalon-1	Chaetomiaceae	Staphylotrichum	longicolleum	CBS 103.79	Hensen et al., 2023	https://doi.org/10.1016/j.ympev.2023.107938
thehet-1	Chaetomiaceae	Thermothelomyces	heterothallica	CBS202.75	Hutchinson et al. 2016	10.1038/nbt.1976.
theter-1	Chaetomiaceae	Thermothelomyces	terrestris	NRRL8126	Berka et al. 2011	10.1038/nbt.1976
thethe-1	Chaetomiaceae	Thermothelomyces	thermophila	ATCC42464	Berka et al. 2011	10.1038/nbt.1976
triant-1	Chaetomiaceae	Trichocladium	antarcticum	CBS123565	Hensen et al., 2023	https://doi.org/10.1016/j.ympev.2023.107938
Outgroup species	family	Genus	Species	OtherID	Author	Reference
eutlat-1	Diatrypaceae	Eutypa	lata	UCR-EL1	Blanco-Ulate et al. (2013)	10.1128/genomeA.00228-13
phiatr-1	Cephalothecaceae	Phialemonium	atrogriseum		Hensen et al., 2023	https://doi.org/10.1016/j.ympev.2023.107938
lolmin-1	Cytosporaceae	Lollipopaia	minuta	CBS 116597	Used with permission of Spatafora et al.	https://mycocosm.jgi.doe.gov/Lolmi1/Lolmi1.info.html

### Sheet: gene filtering
Supplementary table 2: Selection of high quality CDS and indication of genes retained after each filtration step.
	Gene filtering
genome	A	B	C	D	E		A	original gene count	original number of genes identified by previous analysis, see Hensen et al., 2023 for detailed methods
achmac-1	10837	10443	10443	10264	94.7126		B	noshort_nopartial	CDS that are 1) ≥ 100 bp and 2) contain no partial codons,
achstr-1	10185	10161	10161	9947	97.6632		C	no internal stop codon	CDS that are 1) ≥ 100 bp and 2) contain no partial codons, and 3) have no internal stop codons
apiver-1	11686	11651	11651	11237	96.1578		D	contains start and stop	CDS that are 1) ≥ 100 bp, 2) contain no partial codons, 3) have no internal stop codons, and 4) contain both start and stop codons
apoper-1	13445	13420	13420	13117	97.5604		E	genes left	Percentage of genes (compared to A) left after filtering
arnari-1	10372	9664	9664	9277	89.4427
bombom-1	12102	12061	12061	11506	95.0752
canare-1	10955	10916	10916	10503	95.874
cercau-1	14552	14504	14504	13728	94.3375
cernew-1	14520	14475	14475	13899	95.7231
cersam-1	11043	11014	11014	10727	97.1385
cersco-1	11779	11747	11747	11616	98.6162
chacoc-1	13027	10129	10129	8494	65.203
chafim-1	11448	11416	11416	11221	98.0171
chaglo-1	22464	22436	22436	22422	99.813
chalep-1	10628	10365	10365	10252	96.4622
chathe-1	7066	7066	7066	7064	99.9717
clador-1	11843	11797	11797	11453	96.7069
clamic-1	10565	10516	10516	10283	97.3308
clasam-1	10780	10722	10722	10356	96.0668
clasp-1	11815	11770	11770	11449	96.9022
copsp-1	10665	10638	10638	10104	94.7398
corina-1	11792	11652	11652	11574	98.1513
cornov-1	9469	9386	9386	9337	98.606
corsep-1	9392	9388	9388	9088	96.7632
crahot-1	8772	8650	8650	8590	97.9252
crathe-1	8935	8544	8544	8391	93.9116
dicfun-1	9969	9927	9927	9910	99.4082
dipgro-1	12908	12846	12846	12268	95.0418
echarn-1	12093	12045	12045	11822	97.759
eutlat-1	11685	11685	11685	11685	100
gelamo-1	10479	10415	10415	9854	94.0357
gelunc-1	10159	9860	9860	9629	94.783
lashir-1	14131	14077	14077	13268	93.8929
lashis-1	14680	14617	14617	14043	95.6608
lasmin-1	14970	14829	14829	13749	91.8437
lasovi-1	14921	14867	14867	14299	95.8314
lolmin-1	11997	11902	11902	11340	94.5236
madmyc-1	10707	10596	10596	10429	97.4036
mycthe-1	10961	10917	10917	10913	99.5621
neuafr-1	9442	9343	9343	9171	97.1298
neuala-1	9905	9893	9893	9827	99.2125
neucer-01	9862	9847	9847	9750	98.8643
neucra-01	10786	10781	10781	10779	99.9351
neucra-02	10587	10551	10551	10352	97.7803
neucra-03	8862	8748	8748	8677	97.9124
neudis4-001b	9704	9262	9262	9155	94.3425
neudis4-112a	8603	8418	8418	8282	96.2687
neudis5-1	8587	8454	8454	8318	96.8674
neudis6-1	8807	8691	8691	8581	97.4339
neudis7-1	8896	8599	8599	8428	94.7392
neudis8-1	8838	8741	8741	8623	97.5673
neudissp-1	8881	8758	8758	8646	97.3539
neudisss-1	10752	8415	8415	7193	66.8992
neuhis-1	10446	10417	10417	10150	97.1664
neuint-01	8865	8785	8785	8758	98.793
neumet-1	8875	8757	8757	8631	97.2507
neumid-01	10679	10665	10665	10583	99.101
neumon-01	9903	9899	9899	9828	99.2427
neupan-1	11891	10497	10497	9715	81.7004
neuper-1	8828	8729	8729	8635	97.8138
neuret-01	9970	9923	9923	9818	98.4754
neusit-01	8739	8736	8736	8736	99.9657
neusit-45	8771	8645	8645	8573	97.7426
neusit-57	8814	8671	8671	8589	97.4472
neusub-1	9763	9365	9365	9105	93.2603
neuter-1	10498	9987	9987	9674	92.1509
neutre-01	10380	10361	10361	9782	94.2389
neutre-02	8813	8813	8813	8756	99.3532
neutre-22	8774	8735	8735	8665	98.7577
neutre-31	8980	8863	8863	8744	97.3719
neutre-53	8758	8736	8736	8660	98.881
neutre-69	8886	8818	8818	8715	98.0756
neutre-77	8922	8815	8815	8699	97.5006
neutre-92	8824	8817	8817	8754	99.2067
neutro-01	11251	11219	11219	10837	96.3203
parapp-1	11943	11850	11850	11328	94.8505
parhyr-1	11339	11258	11258	10646	93.8883
phiatr-1	11169	11141	11141	10932	97.8781
podaff-1	14247	14202	14202	13832	97.0871
podans-001	10588	10562	10562	10540	99.5467
podapp-1	11955	11921	11921	11634	97.3149
podaus-1	11827	11763	11763	11276	95.3412
podbac-1	12368	12321	12321	11806	95.456
podbel-1	9988	9764	9764	9646	96.5759
podbra-1	11228	11165	11165	10719	95.4667
podbul-1	12787	12695	12695	12117	94.7603
podcom-1	11738	11168	11168	10434	88.8908
podcur-1	13429	13288	13288	12489	93.0002
poddec-1	14411	14332	14332	13633	94.6013
poddid-1	14870	14821	14821	14523	97.6664
podfim-1	11967	11895	11895	11452	95.6965
podpse-1	10504	10014	10014	9775	93.0598
podset-1	10442	9681	9681	9308	89.14
schcon-1	11534	11495	11495	11011	95.4656
schves-1	12641	12587	12587	12001	94.9371
sorbre-1	10927	10905	10905	10543	96.4858
sormac-1	9776	9741	9741	9729	99.5192
stalon-1	11916	11202	11202	10847	91.0289
thehet-1	9223	9193	9193	8929	96.8123
theter-1	9814	9754	9754	9161	93.3462
thethe-1	9111	9035	9035	8673	95.1926
triant-1	9205	9164	9164	8650	93.9707

### Sheet: ribosomal genes
Supplementary table 3: Ribosomal genes, PFAM identifications
PF01248
PF01294
PF01929
PF00827
PF00828
PF01280
PF01157
PF01246
PF01248
PF01198
PF01655
PF01247
PF01199
PF01907
PF01781
PF00832
PF01020
PF05162
PF00935
PF01780
PF00428
PF00687
PF00181
PF00297
PF00573
PF03947
PF00347
PF00466
PF03946
PF00572
PF00238
PF00828
PF00252
PF00861
PF00237
PF03939
PF16906
PF00831
PF00327
PF01159
PF01775
PF03868
PF00276
PF00298
PF00281
PF01776
PF01777
PF01778
PF01779
PF01158
PF01015
PF00900
PF08071
PF16121
PF01092
PF01201
PF00366
PF01090
PF01282
PF03297
PF01667
PF01200
PF04758
PF01599
PF00318
PF16122
PF07650
PF01479
PF03719
PF00189
PF00163
PF00333
PF00177
PF00410
PF00380
PF00338
PF00411
PF00164
PF00416
PF00253
PF00312
PF00366
PF00203
PF01251
PF03501
PF01248
PF01249
PF01283
PF00400

### Sheet: AA frequencies
Table S4: Amino acid frequencies (in percentage) amongst the largest three families in the dataset on whole genome CDS data
Amino Acid			Chaetomiaceae			Podosporaceae			Sordariaceae			BLLNS group
			average	+-	std dev	average	+-	std dev	average	+-	std dev	average		std dev
Alanine	A	Ala	9.62864	+-	0.357775	8.52059	+-	0.194566	8.68732	+-	0.0725956	9.21529	+-	0.337511
Leucine	L	Leu	8.75455	+-	0.100367	8.73529	+-	0.0575671	8.36537	+-	0.0396924	8.89294	+-	0.0812223
Serine	S	Ser	7.79636	+-	0.126662	8.01118	+-	0.115373	8.19829	+-	0.065418	7.97353	+-	0.134441
Glycine	G	Gly	7.46227	+-	0.213763	7.23471	+-	0.0972187	7.15268	+-	0.0479074	7.30235	+-	0.102685
Proline	P	Pro	6.66864	+-	0.23109	6.41294	+-	0.121592	6.48	+-	0.0660681	6.41706	+-	0.1939
Glutamic Acid	E	Glu	6.17591	+-	0.194903	6.32412	+-	0.119429	6.5139	+-	0.0721068	5.87294	+-	0.15078
Arginine	R	Arg	6.70318	+-	0.215393	6.10059	+-	0.0922273	6.07561	+-	0.0474367	6.38059	+-	0.173762
Valine	V	Val	6.23045	+-	0.0775504	6.21235	+-	0.0438077	5.97829	+-	0.0156369	6.29118	+-	0.0712287
Threonine	T	Thr	5.86136	+-	0.162137	6.01059	+-	0.078539	6.11512	+-	0.0241994	5.98059	+-	0.0888447
Aspartic Acid	D	Asp	5.64909	+-	0.087009	5.54294	+-	0.0485753	5.67439	+-	0.0479087	5.64412	+-	0.0924026
Lysine	K	Lys	4.42273	+-	0.179475	4.97588	+-	0.0945422	5.12073	+-	0.0440676	4.51412	+-	0.128212
Isoleucine	I	Ile	4.17955	+-	0.172392	4.63118	+-	0.137426	4.45317	+-	0.028499	4.49529	+-	0.156729
Glutamine	Q	Gln	3.94682	+-	0.0677099	4.03235	+-	0.0313308	4.2178	+-	0.038374	3.82941	+-	0.0869965
Asparagine	N	Asn	3.28091	+-	0.135116	3.64059	+-	0.0759499	3.72	+-	0.0231301	3.38647	+-	0.13615
Phenylalanine	F	Phe	3.44091	+-	0.0704346	3.61471	+-	0.0609424	3.41146	+-	0.0218587	3.64235	+-	0.0519049
Tyrosine	Y	Tyr	2.52364	+-	0.0673686	2.63647	+-	0.0252342	2.58805	+-	0.0141809	2.58059	+-	0.061995
Histidine	H	His	2.37682	+-	0.0681306	2.36529	+-	0.0255239	2.43317	+-	0.0245397	2.39235	+-	0.0368323
Methionine	M	Met	2.04636	+-	0.0667294	2.11235	+-	0.0263461	2.13073	+-	0.0167914	2.14	+-	0.04
Tryptophan	W	Trp	1.44091	+-	0.0462817	1.48353	+-	0.0211959	1.36073	+-	0.0238107	1.53353	+-	0.0383962
Cysteine	C	Cys	1.19773	+-	0.0723702	1.20235	+-	0.0532129	1.08	+-	0.0415933	1.3	+-	0.0282843

### Sheet: RSCU values
Table S5: Relative synonymous codon usage amongst the largest three families in the dataset on whole genome CDS data.
RSCU		Chaetomiaceae			Podosporaceae			Sordariaceae			BLNS group
		average	+-	std dev	average	+-	std dev	average	+-	std dev	average		std dev
codon	AA	1.77824	+-	0.133979	1.54357	+-	0.0826588	1.6474	+-	0.0138399	1.66971	+-	0.148742
GCC	ala	1.06868	+-	0.0963321	0.8386	+-	0.0661816	0.818905	+-	0.0147893	1.00369	+-	0.0738256
GCG	ala	0.633491	+-	0.133898	0.945912	+-	0.0649376	0.956434	+-	0.0102112	0.6988	+-	0.105793
GCU	ala	0.519568	+-	0.07635	0.6719	+-	0.102689	0.577244	+-	0.0135226	0.627824	+-	0.0921963
GCA	ala	2.02833	+-	0.187619	1.41664	+-	0.0837764	1.72836	+-	0.0267113	1.85214	+-	0.211739
CGC	arg	1.00433	+-	0.068037	1.32876	+-	0.120809	1.19548	+-	0.0356071	0.987482	+-	0.0972393
AGG	arg	1.42446	+-	0.141517	0.932482	+-	0.0756415	0.829368	+-	0.0129943	1.18993	+-	0.115118
CGG	arg	0.558486	+-	0.124653	0.702512	+-	0.0572856	0.814927	+-	0.0202935	0.611847	+-	0.0673692
CGU	arg	0.440845	+-	0.0717295	0.895212	+-	0.084561	0.758671	+-	0.0158316	0.618176	+-	0.0947772
AGA	arg	0.543527	+-	0.0676521	0.724388	+-	0.0640788	0.673193	+-	0.0154786	0.7404	+-	0.0774752
CGA	arg	1.50945	+-	0.0804931	1.36003	+-	0.0558197	1.44322	+-	0.0156523	1.44102	+-	0.0681703
AAC	asn	0.49055	+-	0.0804931	0.639971	+-	0.0558197	0.556778	+-	0.0156523	0.558976	+-	0.0681703
AAU	asn	1.36666	+-	0.0979133	1.12134	+-	0.0516422	1.1466	+-	0.00698895	1.29822	+-	0.0992734
GAC	asp	0.633336	+-	0.0979133	0.878665	+-	0.0516422	0.8534	+-	0.00698895	0.701776	+-	0.0992734
GAU	asp	1.51771	+-	0.0730647	1.36669	+-	0.0645001	1.38934	+-	0.0222128	1.44441	+-	0.0692858
UGC	cys	0.482286	+-	0.0730647	0.633312	+-	0.0645001	0.610659	+-	0.0222128	0.555588	+-	0.0692858
UGU	cys	1.40099	+-	0.0791515	1.21941	+-	0.0557276	1.20176	+-	0.0110575	1.34585	+-	0.0692885
CAG	gln	0.599009	+-	0.0791515	0.780588	+-	0.0557276	0.798244	+-	0.0110575	0.654153	+-	0.0692885
CAA	gln	1.46711	+-	0.0698547	1.3288	+-	0.0503485	1.30718	+-	0.0151951	1.42864	+-	0.0610362
GAG	glu	0.532886	+-	0.0698547	0.6712	+-	0.0503485	0.692824	+-	0.0151951	0.571359	+-	0.0610362
GAA	glu	1.97884	+-	0.16475	1.42978	+-	0.0957433	1.60182	+-	0.0198815	1.83349	+-	0.185656
GGC	gly	0.615895	+-	0.121956	0.874312	+-	0.0714885	0.976312	+-	0.020007	0.656118	+-	0.0996227
GGU	gly	0.898441	+-	0.0914358	0.956688	+-	0.13348	0.6586	+-	0.0260982	0.868335	+-	0.102328
GGG	gly	0.506814	+-	0.0688737	0.739206	+-	0.115503	0.763266	+-	0.0104806	0.642029	+-	0.0843957
GGA	gly	1.38051	+-	0.0924239	1.23521	+-	0.0544757	1.22225	+-	0.0129433	1.31796	+-	0.0841783
CAC	his	0.619491	+-	0.0924239	0.764788	+-	0.0544757	0.777751	+-	0.0129433	0.682035	+-	0.0841783
CAU	his	2.03562	+-	0.154557	1.68566	+-	0.0927168	1.80898	+-	0.0352266	1.87395	+-	0.106967
AUC	ile	0.710959	+-	0.127953	0.988418	+-	0.06771	0.911617	+-	0.0376504	0.800488	+-	0.0685393
AUU	ile	0.253418	+-	0.0423021	0.325912	+-	0.0414052	0.279395	+-	0.0116851	0.325559	+-	0.05268
AUA	ile	2.13226	+-	0.173647	1.88579	+-	0.071222	1.94736	+-	0.0367665	2.07793	+-	0.22268
CUC	leu	1.94614	+-	0.230675	1.39036	+-	0.136971	1.31624	+-	0.0176254	1.73731	+-	0.195111
CUG	leu	0.766964	+-	0.118573	1.16308	+-	0.0981789	1.10475	+-	0.012458	0.835388	+-	0.116555
UUG	leu	0.678564	+-	0.131126	0.979882	+-	0.0665392	1.0028	+-	0.0238676	0.812065	+-	0.107146
CUU	leu	0.335482	+-	0.0930876	0.360576	+-	0.0346521	0.434141	+-	0.00691873	0.380594	+-	0.0795235
CUA	leu	0.140609	+-	0.04537	0.220324	+-	0.0524365	0.194702	+-	0.00964996	0.156706	+-	0.0422967
UUA	leu	1.57099	+-	0.0632827	1.45327	+-	0.0552599	1.53995	+-	0.0113639	1.52855	+-	0.0658823
AAG	lys	0.429009	+-	0.0632827	0.546729	+-	0.0552599	0.460046	+-	0.0113639	0.471453	+-	0.0658823
AAA	lys	1	+-	0	1	+-	0	1	+-	0	1	+-	0
AUG	met	1.37565	+-	0.0789669	1.144	+-	0.0560456	1.30353	+-	0.034999	1.27071	+-	0.0510431
UUC	phe	0.624345	+-	0.0789669	0.856	+-	0.0560456	0.696471	+-	0.034999	0.729288	+-	0.0510431
UUU	phe	1.37081	+-	0.116028	1.26765	+-	0.0716476	1.3914	+-	0.016218	1.37538	+-	0.139667
CCC	pro	1.38611	+-	0.135483	0.907941	+-	0.0599255	0.927941	+-	0.0179855	1.18688	+-	0.107283
CCG	pro	0.620405	+-	0.120939	0.889024	+-	0.0615642	0.92642	+-	0.0146519	0.692459	+-	0.0931002
CCU	pro	0.622632	+-	0.0918683	0.9354	+-	0.0640834	0.754239	+-	0.0175031	0.745306	+-	0.0845126
CCA	pro	1.58578	+-	0.0940749	1.29195	+-	0.0741945	1.28948	+-	0.0134472	1.50927	+-	0.0935159
AGC	ser	1.34435	+-	0.0929264	1.34593	+-	0.0799359	1.49712	+-	0.0321312	1.27906	+-	0.140091
UCC	ser	1.48469	+-	0.138008	1.07294	+-	0.0807979	1.06332	+-	0.0130632	1.41315	+-	0.146577
UCG	ser	0.6147	+-	0.100427	0.898488	+-	0.0641195	0.8619	+-	0.0155046	0.698694	+-	0.0881089
UCU	ser	0.540809	+-	0.10208	0.783088	+-	0.087969	0.664246	+-	0.018678	0.614647	+-	0.0924093
UCA	ser	0.429682	+-	0.0809994	0.607618	+-	0.0592594	0.623924	+-	0.0125719	0.485159	+-	0.0722851
AGU	ser	1.39066	+-	0.10733	1.22299	+-	0.0350304	1.19148	+-	0.0223075	1.36439	+-	0.0514379
UGA	stop	0.869714	+-	0.0845818	0.849576	+-	0.0679098	0.909876	+-	0.0142159	0.959124	+-	0.0575497
UAG	stop	0.739614	+-	0.124139	0.927424	+-	0.0831687	0.898644	+-	0.0172812	0.676494	+-	0.0862617
UAA	stop	1.64819	+-	0.127733	1.56376	+-	0.0662888	1.66275	+-	0.0231623	1.53224	+-	0.105061
ACC	thr	1.24144	+-	0.131963	0.911041	+-	0.0640615	0.906939	+-	0.00680724	1.18554	+-	0.130714
ACG	thr	0.609618	+-	0.0936496	0.801018	+-	0.0504774	0.702551	+-	0.0151455	0.7306	+-	0.0833576
ACA	thr	0.500768	+-	0.10664	0.724176	+-	0.0789423	0.727761	+-	0.0138093	0.551612	+-	0.0898255
ACU	thr	1	+-	0	1	+-	0	1	+-	0	1	+-	0
UGG	trp	1.4713	+-	0.0797745	1.27793	+-	0.05229	1.34312	+-	0.00907295	1.38976	+-	0.0726242
UAC	tyr	0.528695	+-	0.0797745	0.722071	+-	0.05229	0.656883	+-	0.00907295	0.610241	+-	0.0726242
UAU	tyr	1.80552	+-	0.139442	1.51849	+-	0.0700644	1.64351	+-	0.0180859	1.73129	+-	0.106391
GUC	val	1.2893	+-	0.0839572	1.14068	+-	0.124458	1.06379	+-	0.00901606	1.21358	+-	0.0679997
GUG	val	0.6523	+-	0.123865	0.990129	+-	0.105853	0.93569	+-	0.0109664	0.749994	+-	0.115002
GUU	val	0.252873	+-	0.0613252	0.350671	+-	0.0468551	0.357007	+-	0.0122696	0.305147	+-	0.0520243
GUA	val

### Sheet: CUB
Table S6: overview of codon usage bias indices per genome.
ID sordanlr	Family	Slope	dNC	CAI	Nc	GC3	GC content
achmac-1	Chaetomiaceae	-0.198107	0.48714	0.337	49.06	71.5	55.935		Slope	Slope of neutrality plot
achstr-1	Chaetomiaceae	-0.0940916	0.412185	0.334	48.14	72.9	55.651		dNC	Percentage of genes under selection, identified as percentage of genes scoring under the expected ENC/GC3 line
apiver-1	Podosporaceae	-0.170923	3.54187	0.2	54.72	62.7	51.1		CAI	Codon adaptation index
apoper-1	Bombardiaceae	-0.110194	0.823359	0.287	53.25	65.7	52.914		Nc	Effective number of codons
arnari-1	Podosporaceae	-0.270551	3.44939	0.203	53.36	64.9	49.969		GC3	GC content of third codon position
bombom-1	Bombardiaceae	0.0887881	1.7643	0.243	51.36	67.8	52.735		GC content	Overall GC content of entire genome (including non-coding regions)
canare-1	Chaetomiaceae	-0.0576188	0.61893	0.326	51.85	67.7	54.809
cercau-1	Schizotheciaceae	-0.212653	1.54429	0.244	52.73	66.1	55.04
cernew-1	Schizotheciaceae	-0.154796	1.76272	0.253	51.55	68	55.483
cersam-1	Podosporaceae	-0.115472	3.72891	0.191	53.15	65.2	50
cersco-1	Bombardiaceae	-0.00525735	1.18802	0.262	49.05	70.9	53.48
chacoc-1	Chaetomiaceae	-0.0810095	1.11844	0.301	49.21	71.1	55.988
chafim-1	Chaetomiaceae	-0.0115549	0.953569	0.298	48.31	72.7	56.222
chalep-1	Chaetomiaceae	-0.197987	0.819352	0.285	47.06	73.9	56.783
chathe-1	Chaetomiaceae	-0.134598	1.4581	0.322	52.55	65.1	52.592
clador-1	Podosporaceae	-0.0757234	3.57985	0.307	55	61.5	50.8
clamic-1	Podosporaceae	-0.0943584	2.37285	0.171	52.19	67	52.2
clasam-1	Podosporaceae	0.0764979	2.53959	0.207	52.87	65.2	50.9
clasp-1	Podosporaceae	-0.0948528	3.3016	0.209	56.05	59.4	50.4
copsp-1	Sordariaceae	-0.14331	5.0772	0.186	52.87	64.4	45.2
corina-1	Chaetomiaceae	-0.171822	0.820805	0.181	44.47	77.3	56.556
cornov-1	Chaetomiaceae	-0.0294924	0.664025	0.319	50.48	68.9	54.192
corsep-1	Chaetomiaceae	-0.0187185	0.880282	0.292	51.29	67.8	54.037
crahot-1	Chaetomiaceae	-0.00176258	0.814901	0.274	48.33	71.7	54.285
crathe-1	Chaetomiaceae	0.203025	0.798475	0.353	41.58	80.7	56.95
dicfun-1	Chaetomiaceae	-0.157667	1.28153	0.41	50.88	69.2	54.697
dipgro-1	Diplogelasinosporaceae	-0.0631673	1.17379	0.276	53.51	65.7	50
echarn-1	Schizotheciaceae	-0.0627572	0.63441	0.256	50.79	69.3	54.7
eutlat-1	Outgroup	0.305456	0.924262	0.301	52.98	65.9	46.577
gelamo-1	Sordariaceae	-0.149488	5.06393	0.294	52.91	64.5	51.5
gelunc-1	Sordariaceae	-0.281722	4.9434	0.195	52.69	64.7	52.408
lashir-1	Lasiospaeridaceae	0.118908	1.05517	0.186	51.72	67.6	53.889
lashis-1	Lasiospaeridaceae	0.138159	1.1536	0.306	51.62	67.7	54.031
lasmin-1	Lasiospaeriaceae	0.198393	1.01826	0.297	48.42	71.5	54.918
lasovi-1	Lasiosphaeriaceae	0.231731	0.706343	0.363	48.26	71.8	54.687
lolmin-1	Outgroup	0.248387	1.07593	0.344	49.41	71.1	55.401
madmyc-1	Chaetomiaceae	0.0567833	0.604085	0.307	50.16	70.1	54.862
mycthe-1	Chaetomiaceae	0.0800047	2.13507	0.353	47.93	71.9	55.937
neuafr-1	Sordariaceae	-0.270667	4.54645	0.309	52.39	65.1	52.111
neuala-1	Sordariaceae	-0.272469	4.90485	0.196	52.32	65.3	45.559
neucer-01	Sordariaceae	-0.268404	4.84103	0.182	52.33	65.3	51.573
neucra-01	Sordariaceae	-0.260335	4.62052	0.187	53.52	63.3	48.253
neucra-02	Sordariaceae	-0.129333	4.27978	0.167	53.87	63	50.692
neucra-03	Sordariaceae	-0.292174	5.0363	0.174	53	64	48.412
neudis4-001b	Sordariaceae	-0.255712	4.45658	0.176	53.39	63.6	49.411
neudis4-112a	Sordariaceae	-0.301441	4.87687	0.184	52.87	64.2	49.366
neudis5-1	Sordariaceae	-0.291473	4.91528	0.188	52.93	64.1	49.971
neudis6-1	Sordariaceae	-0.276564	4.77633	0.185	52.96	64.1	48.161
neudis7-1	Sordariaceae	-0.286892	4.97093	0.187	52.92	64.1	47.686
neudis8-1	Sordariaceae	-0.287126	5.02087	0.183	53.07	63.9	47.197
neudissp-1	Sordariaceae	-0.309248	5.06593	0.184	52.93	64.1	44.767
neudisss-1	Sordariaceae	-0.294631	5.06048	0.188	53.54	63.5	44.052
neuhis-1	Sordariaceae	-0.1123	4.41379	0.186	53.72	63.2	47.92
neuint-01	Sordariaceae	-0.28425	4.94405	0.185	52.96	64	48.173
neumet-1	Sordariaceae	-0.284264	4.85459	0.181	52.92	64.1	47.884
neumid-01	Sordariaceae	-0.28409	4.99858	0.189	52.34	65.2	46.881
neumon-01	Sordariaceae	-0.271246	4.85348	0.184	52.34	65.2	44.519
neupan-1	Sordariaceae	-0.272886	4.79671	0.185	52.86	64.6	51.89
neuper-1	Sordariaceae	-0.284237	4.97973	0.18	52.95	64.1	47.305
neuret-01	Sordariaceae	-0.25247	4.82787	0.18	52.33	65.3	51.716
neusit-01	Sordariaceae	-0.273544	4.86493	0.177	52.96	64	49.326
neusit-45	Sordariaceae	-0.282052	4.80579	0.185	53	64	49.505
neusit-57	Sordariaceae	-0.282468	4.7619	0.187	52.98	64	49.389
neusub-1	Sordariaceae	-0.244092	5.23888	0.185	51.9	65.8	52.622
neuter-1	Sordariaceae	-0.289974	4.70333	0.184	52.5	65.1	50.356
neutre-01	Sordariaceae	-0.167705	5.20343	0.19	53.52	63.4	49.415
neutre-02	Sordariaceae	-0.283184	4.86836	0.188	53	64	50.712
neutre-22	Sordariaceae	-0.272582	4.72623	0.187	52.95	64.1	49.919
neutre-31	Sordariaceae	-0.263827	4.68839	0.189	53.03	64	50.673
neutre-53	Sordariaceae	-0.271508	4.78496	0.198	52.93	64.1	49.235
neutre-69	Sordariaceae	-0.280829	4.81541	0.183	52.96	64.1	49.711
neutre-77	Sordariaceae	-0.279543	4.86151	0.188	52.98	64	50.21
neutre-92	Sordariaceae	-0.293964	4.97657	0.184	53	64	50.143
neutro-01	Sordariaceae	-0.143159	4.60459	0.184	52.92	64.6	48.732
parapp-1	Chaetomiaceae	-0.139557	0.962302	0.181	49.22	71.3	55.821
parhyr-1	Chaetomiaceae	-0.141825	0.892438	0.346	45.8	75.5	57.722
phiatr-1	Outgroup	0.234374	0.603732	0.372	48.96	71.7	55.23
podaff-1	Schizotheciaceae	-0.170233	1.5616	0.349	51.61	67.8	55.5
podans-001	Podosporaceae	-0.210065	3.93738	0.296	53.97	64	52.171
podapp-1	Bombardiaceae	0.0438858	1.28932	0.185	47.36	73	55.679
podaus-1	Podosporaceae	-0.164434	2.7226	0.273	54.73	62.3	52
podbac-1	Podosporaceae	-0.0470493	3.3627	0.194	55.06	62.1	49.163
podbel-1	Podosporaceae	-0.259333	4.1468	0.191	53.51	64.4	51.666
podbra-1	Podosporaceae	-0.138907	3.13462	0.194	54.99	62.1	51.9
podbul-1	Podosporaceae	0.180633	2.97128	0.21	55.18	61	49.589
podcom-1	Podosporaceae	-0.19622	3.84321	0.18	53.99	63.9	52.417
podcur-1	Lasiosphaeriaceae	-0.266732	2.07399	0.255	52.27	66.6	55.441
poddec-1	Naviculisporaceae	-0.14658	1.54771	0.225	54.96	62.3	51.2
poddid-1	Lasiosphaeriaceae	-0.0117747	0.846932	0.309	52.45	66.1	52.953
podfim-1	Podosporaceae	0.0608156	4.36605	0.17	57.31	54.1	48.2
podpse-1	Podosporaceae	-0.253845	4.19437	0.197	53.55	64.4	52.575
podset-1	Podosporaceae	-0.296649	3.1156	0.201	54.49	62.7	51.8
schcon-1	Schizotheciaceae	-0.0591078	1.66197	0.301	44.53	76.9	54
schves-1	Schizotheciaceae	-0.0530676	1.50821	0.314	45.53	75.7	57.949
sorbre-1	Sordariaceae	-0.141492	5.44437	0.173	53.29	63.5	43.749
sormac-1	Sordariaceae	-0.224254	5.24206	0.189	52.85	64.2	51.969
stalon-1	Chaetomiaceae	-0.265864	1.41053	0.325	42.33	79.7	60.157
thehet-1	Chaetomiaceae	0.0842945	0.817652	0.36	45.06	76.2	53.02
theter-1	Chaetomiaceae	-0.0613552	0.99345	0.408	42.64	79.3	54.709
thethe-1	Chaetomiaceae	0.0830923	1.08395	0.368	45	76.2	51.455
triant-1	Chaetomiaceae	-0.0783923	1.23714	0.308	44.73	77	52.969

### Sheet: neutrality stats
Table S7: statistics for neutrality slope regression lines
species	family	R	p-value
achmac-1	Chaetomiaceae	-0.198107	2.2e-16
achstr-1	Chaetomiaceae	-0.0940916	2.2e-16
apiver-1	Podosporaceae	-0.170923	2.2e-16
apoper-1	Bombardiaceae	-0.110194	2.2e-16
arnari-1	Podosporaceae	-0.270551	2.2e-16
bombom-1	Bombardiaceae	0.0887881	2.2e-16
cercau-1	Schizotheciaceae	-0.212653	2.2e-16
cernew-1	Schizotheciaceae	-0.154796	2.2e-16
cersam-1	Podosporaceae	-0.115472	2.2e-16
chalep-1	Chaetomiaceae	-0.197987	2.2e-16
chathe-1	Chaetomiaceae	-0.134598	2.2e-16
clamic-1	Podosporaceae	-0.0943584	2.2e-16
clasp-1	Podosporaceae	-0.0948528	2.2e-16
copsp-1	Sordariaceae	-0.14331	2.2e-16
corina-1	Chaetomiaceae	-0.171822	2.2e-16
crathe-1	Chaetomiaceae	0.203025	2.2e-16
dicfun-1	Chaetomiaceae	-0.157667	2.2e-16
eutlat-1	Outgroup	0.305456	2.2e-16
gelamo-1	Sordariaceae	-0.149488	2.2e-16
gelunc-1	Sordariaceae	-0.281722	2.2e-16
lashir-1	Lasiospaeridaceae	0.118908	2.2e-16
lashis-1	Lasiospaeridaceae	0.138159	2.2e-16
lasmin-1	Lasiospaeriaceae	0.198393	2.2e-16
lasovi-1	Lasiosphaeriaceae	0.231731	2.2e-16
lolmin-1	Outgroup	0.248387	2.2e-16
mycthe-1	Chaetomiaceae	0.0800047	2.2e-16
neuafr-1	Sordariaceae	-0.270667	2.2e-16
neuala-1	Sordariaceae	-0.272469	2.2e-16
neucer-01	Sordariaceae	-0.268404	2.2e-16
neucra-01	Sordariaceae	-0.260335	2.2e-16
neucra-02	Sordariaceae	-0.129333	2.2e-16
neucra-03	Sordariaceae	-0.292174	2.2e-16
neudis4-001b	Sordariaceae	-0.255712	2.2e-16
neudis4-112a	Sordariaceae	-0.301441	2.2e-16
neudis5-1	Sordariaceae	-0.291473	2.2e-16
neudis6-1	Sordariaceae	-0.276564	2.2e-16
neudis7-1	Sordariaceae	-0.286892	2.2e-16
neudis8-1	Sordariaceae	-0.287126	2.2e-16
neudissp-1	Sordariaceae	-0.309248	2.2e-16
neudisss-1	Sordariaceae	-0.294631	2.2e-16
neuhis-1	Sordariaceae	-0.1123	2.2e-16
neuint-01	Sordariaceae	-0.28425	2.2e-16
neumet-1	Sordariaceae	-0.284264	2.2e-16
neumid-01	Sordariaceae	-0.28409	2.2e-16
neumon-01	Sordariaceae	-0.271246	2.2e-16
neupan-1	Sordariaceae	-0.272886	2.2e-16
neuper-1	Sordariaceae	-0.284237	2.2e-16
neuret-01	Sordariaceae	-0.25247	2.2e-16
neusit-01	Sordariaceae	-0.273544	2.2e-16
neusit-45	Sordariaceae	-0.282052	2.2e-16
neusit-57	Sordariaceae	-0.282468	2.2e-16
neusub-1	Sordariaceae	-0.244092	2.2e-16
neuter-1	Sordariaceae	-0.289974	2.2e-16
neutre-01	Sordariaceae	-0.167705	2.2e-16
neutre-02	Sordariaceae	-0.283184	2.2e-16
neutre-22	Sordariaceae	-0.272582	2.2e-16
neutre-31	Sordariaceae	-0.263827	2.2e-16
neutre-53	Sordariaceae	-0.271508	2.2e-16
neutre-69	Sordariaceae	-0.280829	2.2e-16
neutre-77	Sordariaceae	-0.279543	2.2e-16
neutre-92	Sordariaceae	-0.293964	2.2e-16
neutro-01	Sordariaceae	-0.143159	2.2e-16
parapp-1	Chaetomiaceae	-0.139557	2.2e-16
parhyr-1	Chaetomiaceae	-0.141825	2.2e-16
phiatr-1	Outgroup	0.234374	2.2e-16
podaff-1	Schizotheciaceae	-0.170233	2.2e-16
podans-001	Podosporaceae	-0.210065	2.2e-16
podaus-1	Podosporaceae	-0.164434	2.2e-16
podbel-1	Podosporaceae	-0.259333	2.2e-16
podbra-1	Podosporaceae	-0.138907	2.2e-16
podbul-1	Podosporaceae	0.180633	2.2e-16
podcom-1	Podosporaceae	-0.19622	2.2e-16
podcur-1	Lasiosphaeriaceae	-0.266732	2.2e-16
poddec-1	Naviculisporaceae	-0.14658	2.2e-16
podpse-1	Podosporaceae	-0.253845	2.2e-16
podset-1	Podosporaceae	-0.296649	2.2e-16
sorbre-1	Sordariaceae	-0.141492	2.2e-16
sormac-1	Sordariaceae	-0.224254	2.2e-16
stalon-1	Chaetomiaceae	-0.265864	2.2e-16
clador-1	Podosporaceae	-0.0757234	4.875e-16
thehet-1	Chaetomiaceae	0.0842945	1.488e-15
clasam-1	Podosporaceae	0.0764979	6.428e-15
thethe-1	Chaetomiaceae	0.0830923	9.179e-15
chacoc-1	Chaetomiaceae	-0.0810095	7.589e-14
triant-1	Chaetomiaceae	-0.0783923	2.863e-13
dipgro-1	Diplogelasinosporaceae	-0.0631673	2.51e-12
echarn-1	Schizotheciaceae	-0.0627572	8.519e-12
podfim-1	Podosporaceae	0.0608156	7.345e-11
schcon-1	Schizotheciaceae	-0.0591078	5.397e-10
canare-1	Chaetomiaceae	-0.0576188	3.443e-09
theter-1	Chaetomiaceae	-0.0613552	4.18e-09
schves-1	Schizotheciaceae	-0.0530676	5.991e-09
madmyc-1	Chaetomiaceae	0.0567833	6.52e-09
podbac-1	Podosporaceae	-0.0470493	3.147e-07
podapp-1	Bombardiaceae	0.0438858	2.187e-06
cornov-1	Chaetomiaceae	-0.0294924	0.004371
corsep-1	Chaetomiaceae	-0.0187185	0.07436
poddid-1	Lasiosphaeriaceae	-0.0117747	0.1559
chafim-1	Chaetomiaceae	-0.0115549	0.221
cersco-1	Bombardiaceae	-0.00525735	0.571
crahot-1	Chaetomiaceae	-0.00176258	0.8703

### Sheet: ancestral state reconstruction
Table S8: GC3 values used for ancestral state reconstruction, obtained from Wint et al., 2022.
Genome	GC3
Aspfru1	0.597756
Aspoch1	0.559133
Aspcos1	0.58943
Aspneo1	0.587718
Asppip1	0.586966
Aspeuc1	0.585262
Aspvad1	0.585925
Asplac1	0.578538
Aspni7	0.58903
Aspph1	0.588127
Aspscl1	0.602267
Aspibe1	0.627899
Aspscle1	0.626505
Aspell1	0.646754
Asphet1	0.668451
Aspbru1	0.666986
Aspfij1	0.669578
Aspacu1	0.670813
Aspjap1	0.672242
Aspvio1	0.671388
Aspuva1	0.659913
Aspsac1	0.636389
Asphom1	0.638635
Aspste1	0.630434
Aspcam1	0.674253
Aspnov1	0.584456
Aspparv1	0.51495
Aspinso1	0.5789
Penex1	0.547545
Penth1	0.547601
Penla1	0.551841
Penra1	0.540878
Penca1	0.554501
Penja1	0.60291
Penbi1	0.501488
Pengl1	0.538551
Penfe1	0.521298
Monpu1	0.550003
Monru1	0.543334
Penac1	0.498
Talpro1	0.498418
Gymau1	0.595719
Exoalc1	0.635943
Cocba1	0.585502
Sclsan1	0.55471
Trigu1	0.529285
Xylhe1	0.528741
Symko1	0.562997
Lobpul1	0.517714
Usnflo1	0.536858
Xanpa2	0.58506
Altal1	0.564884
Decga1	0.616307
Clael1	0.612972
Photr1	0.575027
Pyrsp1	0.576807
Cucbe1	0.576376
Stasp1	0.586719
Ampqui1	0.603962
Ophdi1	0.602516
PhaPMI808	0.51042
Macan1	0.607727
Dotsy1	0.608026
Bysci1	0.597264
Maseb1	0.613804
Perma1	0.559495
Lenfl1	0.620251
Karrh1	0.638612
Parsp1	0.631744
Bimnz1	0.604336
Didsa1	0.592379
Trepe1	0.637369
Corca1	0.606587
Masph1	0.630111
Plesi1	0.578849
Melpu1	0.601135
Spofi1	0.623075
Wesor1	0.624176
Lopma1	0.591967
Aaoar1	0.571015
Lopnu1	0.578085
Polfu1	0.613792
Veren1	0.541178
Amnli1	0.583811
Cloaq1	0.59035
Linin1	0.536831
Zoprh1	0.525148
Delco1	0.552491
Lopmy1	0.609341
Mytre1	0.602851
Cenge3	0.515363
Glost2	0.5171
Leppa1	0.543951
Psehy1	0.551163
Alikh1	0.582627
Linrh1	0.689834
Phy27169	0.650524
Phycpc1	0.651133
Phycit1	0.651434
Phcit1	0.673797
Phcitr1	0.66461
Phycap1	0.655883
Aplpr1	0.667073
Patat1	0.508135
Totfu1	0.485284
Micmi1	0.487412
Erebi1	0.625165
Aulhe2	0.607837
Tryvi1	0.532766
Disac1	0.599961
Horac1	0.679233
Ternu1	0.632924
Polci1	0.578946
Delst1	0.552848
Myrdu1	0.590027
Triasp1	0.558555
Pursp1	0.729115
Myrin1	0.598623
Stael1	0.651458
Nieex1	0.663132
Cloro1	0.596992
Valla1	0.631718
Acrst1	0.606224
Ilysp1	0.608684
Ilyrob1	0.613451
MarPMI226	0.550205
Melti1	0.636147
Corma2	0.664948
Mictr1	0.716087
Colny1	0.654378
Colsi1	0.654885
Colfi1	0.652578
Gloac1	0.637622
Colsa1	0.656017
Color1	0.655305
Colgr1	0.70782
Colto1	0.685525
Colin1	0.674176
Colhig2	0.729369
Colch1	0.685322
Colorb1	0.718277
Sodal1	0.685478
Plecu1	0.707345
Myche1	0.735344
Mychet1	0.755724
Thiap1	0.697112
Thihy1	0.735037
Thian1	0.751309
Clabul1	0.603222
Podcur1	0.655981
Conlig1	0.683927
ConPMI546	0.669887
Melsp1	0.661993
Crypo1	0.658597
Pilidi1	0.626489
Lolmi1	0.704077
Aciaci1	0.722603
Entma1	0.622464
Antav1	0.561728
Bisnum1	0.658288
Micbo1	0.73042
Mictri1	0.686382
Khuory1	0.748836
Pseve2	0.609886
Linth1	0.479722
Stagr1	0.633764
Lorju1	0.482503
Lorma1	0.483143
Phisc1	0.499886
Acema1	0.505663
Leptod1	0.52095
Cadsp1	0.52043
Greab1	0.525396
Melbi2	0.519631
Chalo1	0.506046
Melva1	0.520316
Rhier1	0.504626
Hymvar1	0.452477
Bissp1	0.479372
Rutfi1	0.449696
Cocst1	0.47516
Bulin1	0.538917
Themi1	0.576071
Tubma1	0.546567
Tubbor1	0.514768
Chove1	0.479847
Morco1	0.560678
Morimp1	0.557711
Gyresc1	0.511581
Calful1	0.496495
Trihyb1	0.518087
Wilmi1	0.536946
Ascni1	0.592557
Plemel1	0.521345
Sarco1	0.593138
Terbo2	0.496902
Tercla1	0.49842
Kalpfe1	0.502933
Ascim1	0.554229
Hypbu1	0.280703
Cybja1	0.498123
Spola1	0.450123
Symat1	0.44397
Sugame1	0.156987
Wicdo1	0.473295
Prola1	0.526102
Gyman1	0.459449
Gymear1	0.442516
Denbi1	0.456293
Marfi1	0.471553
Cysmur1	0.597603
Armost1	0.521269
Armga1	0.509149
Guyne1	0.510135
Hymrad1	0.563675
Oudmuc1	0.553605
Cylto1	0.583274
Mycrub1	0.596739
Mychae1	0.599147
Mycgal1	0.595771
Mycros1	0.640741
Agrped1	0.520547
Gymch1	0.530331
Gymjun1	0.484689
Phocon1	0.51971
Phoaln1	0.525166
Crevar1	0.467488
Corgl3	0.438119
Bolvit1	0.559771
Panpap1	0.491535
Lacam2	0.505987
Lycper1	0.490135
Macfu1	0.511083
Copscl1	0.620606
Copmar1	0.54643
Coppel1	0.583881
Copmic2	0.603711
Crula1	0.476832
Cyastr2	0.442775
Lepnud1	0.463144
Trima3	0.451333
Cligib1	0.536165
Plucer1	0.495934
Schco3	0.698547
Auramp1	0.689567
Fishe1	0.564694
Pleery1	0.540743
Ptegra1	0.609683
Fibsp1	0.603416
Anobom1	0.540136
Suihi1	0.477991
Suiame1	0.490867
Suidec1	0.472697
Suipic1	0.47913
Suibr2	0.493719
Suigr1	0.495597
Rhivi1	0.501094
Rhisa1	0.508217
Paxam1	0.530647
Paxru2	0.506675
Gyrli1	0.5219
Xerba1	0.556651
Leumo1	0.560375
Conol1	0.619538
Helsul1	0.611143
Neole1	0.574895
Vuico1	0.698475
Vuicom1	0.700574
Pycco1	0.671625
Pycsa1	0.673492
Pycpun1	0.663478
Leisp1	0.669456
Traci1	0.695682
Tralj1	0.69292
Tragib1	0.672933
Artel1	0.71778
Sisbr1	0.67076
Polar1	0.685809
Polbr1	0.680705
Antser1	0.659325
Daequ1	0.643906
Antsi1	0.558252
Laesu1	0.595928
Obbri1	0.626781
Irplac1	0.561663
Hydfim1	0.525098
Cytmel1	0.553981
Trace1	0.579759
Phchr2	0.680108
Clibor1	0.474649
Cerun2	0.492806
Panru1	0.535893
Rusrug1	0.538815
Rusvin1	0.552051
Rusdis1	0.570329
Rusbre1	0.584898
Ruscom1	0.556375
Lacsub1	0.567708
Lacvol1	0.534068
Muloch1	0.516245
Lacqui1	0.549108
Glocon1	0.65717
Aurvu1	0.672689
Lenvul1	0.634925
Clapy1	0.635219
Lopni1	0.616217
Ricme1	0.615003
Densp1	0.656362
Thega1	0.559042
Xenvag1	0.577914
Porchr1	0.564486
Onnsc1	0.607835
Schpa1	0.548656
Rigmic1	0.478764
Ricfib1	0.515667
Mutel1	0.440455
Ramac1	0.484981
Sisni1	0.507854
Sissu1	0.506839
Elmca1	0.593599
Exigl1	0.67161
Hydru2	0.502526
Cananz1	0.489412
ClaPMI390	0.536652
Thacu1	0.507944
CerAGI	0.543949
Calco1	0.689014
Calvi1	0.674463
Cercer1	0.66489
Felpe1	0.435791
Kocim1	0.536245
Sirint1	0.667344
Fibin1	0.745464
Treen1	0.475852
Diocr1	0.668094
Crywi1	0.536706
Tescy1	0.654464
Melen1	0.43233
Ustsp1	0.665018
Exova1	0.355129
Meimi1	0.341083
Acain1	0.70073
Cersp1	0.596311
Tilwa1	0.833165
Jamsp1	0.671367
Tilan2	0.638808
Rhoglu1	0.756376
Rhomuc1	0.739047
Spopa1	0.428817
Leucr1	0.685678
Mereb1	0.570374
Hetpy1	0.404871
Hyabl1	0.404341
Naifl1	0.531052
Croqu1	0.411488
Sepsp1	0.67316
Chiap1	0.515859
Chicu1	0.631193
Agahy1	0.578633
Spoli1	0.851968
Mixos1	0.602052
Trisp1	0.376604
Eryha1	0.516875
Rhomi1	0.507415
Naose1	0.516286
Thaele1	0.269402
Pilano1	0.255602
Zyghet1	0.265193
Parpar1	0.381245
Blatri1	0.344718
Gilper1	0.311016
Cokrec1	0.224068
Mycafr1	0.349904
Kircor1	0.343913
Pilumb1	0.355459
Bacci1	0.344177
Cirumb1	0.247535
Phaart1	0.277406
Zycmex1	0.458353
Fenlin1	0.493437
Lichy1	0.358098
Synrac1	0.560593
Phybl2	0.39676
Radspe1	0.465374
Absrep1	0.380234
Chlpad1	0.368405
Cunech1	0.178877
Gonbut1	0.636657
Hesve2finisherSC	0.524018
Umbra1	0.42997
Rhidi1	0.199365
Gigro1	0.220122
Lobtra1	0.438639
Morel2	0.59065
Coespi1	0.550035
Kicala1	0.639793
Marpt1	0.683196
Linpe1	0.681689
Rambr1	0.531179
Conth1	0.202594
Conco1	0.270062
Basme2finSC	0.53737
Synplu1	0.385327
Synfus1	0.329973
Blabri1	0.727848
Chytri1	0.576208
Chylag1	0.497039
Gaesem1	0.515264
Enthel1	0.718127
Glopol1	0.269207
Ganpr1	0.599461
Pirfi3	0.146013
Caecom1	0.16013
Neosp1	0.144569
Anasp1	0.106129

### Sheet: OGT-info
table S9: overview of known optimal growth temperatures for Chaetomiaceae species.
species	Family	Slope	dNC	CAI	Nc	GC3	GC content	Arg	Trp	Optimal Growth Temperature	Reference
achmac-1	Chaetomiaceae	-0.198107	0.48714	0.337	49.06	71.5	55.935	6.71	1.47	Mesophilic	https://www.nature.com/articles/s42003-024-06681-w						Slope	Slope of neutrality plot
achstr-1	Chaetomiaceae	-0.0940916	0.412185	0.334	48.14	72.9	55.651	6.76	1.46	Thermophilic	https://www.sciencedirect.com/science/article/pii/S1878614615001877?via%3Dihub						dNC	Percentage of genes under selection, identified as percentage of genes scoring under the expected ENC/GC3 line
canare-1	Chaetomiaceae	-0.197987	0.61893	0.326	51.85	67.7	54.809	6.63	1.48	Thermotolerant	https://www.sciencedirect.com/science/article/pii/S1878614615001877?via%3Dihub						CAI	Codon adaptation index
chacoc-1	Chaetomiaceae	-0.134598	1.11844	0.301	49.21	71.1	55.988	6.33	1.48								Nc	Effective number of codons
chafim-1	Chaetomiaceae	-0.171822	0.953569	0.298	48.31	72.7	56.222	6.57	1.49	Mesophilic	https://www.nature.com/articles/s42003-024-06681-w						GC3	GC content of third codon position (%)
chalep-1	Chaetomiaceae	0.203025	0.819352	0.285	47.06	73.9	56.783	6.49	1.45	Thermophilic	https://www.nature.com/articles/s42003-024-06681-w						GC content	Overall GC content of entire genome (including non-coding regions)(%)
chathe-1	Chaetomiaceae	-0.157667	1.4581	0.322	52.55	65.1	52.592	6.5	1.37	Thermophilic	https://www.sciencedirect.com/science/article/pii/S1878614615001877?via%3Dihub						Arg	Arginine (%)
corina-1	Chaetomiaceae	0.0800047	0.820805	0.181	44.47	77.3	56.556	6.59	1.5	Mesophilic	https://www.nature.com/articles/s42003-024-06681-w						Trp	Tryptophan (%)
cornov-1	Chaetomiaceae	-0.139557	0.664025	0.319	50.48	68.9	54.192	6.6	1.42	Mesophilic	https://www.nature.com/articles/s42003-024-06681-w
corsep-1	Chaetomiaceae	-0.141825	0.880282	0.292	51.29	67.8	54.037	6.55	1.44	Thermotolerant	https://www.nature.com/articles/s42003-024-06681-w
crahot-1	Chaetomiaceae	-0.265864	0.814901	0.274	48.33	71.7	54.285	6.71	1.38	Thermophilic	https://www.nature.com/articles/s42003-024-06681-w
crathe-1	Chaetomiaceae	0.0842945	0.798475	0.353	41.58	80.7	56.95	7.21	1.37	Thermophilic	https://www.nature.com/articles/s42003-024-06681-w
dicfun-1	Chaetomiaceae	0.0830923	1.28153	0.41	50.88	69.2	54.697	6.37	1.4
madmyc-1	Chaetomiaceae	-0.0810095	0.604085	0.307	50.16	70.1	54.862	6.59	1.5
mycthe-1	Chaetomiaceae	-0.0783923	2.13507	0.353	47.93	71.9	55.937	6.77	1.43	Thermophilic	https://www.sciencedirect.com/science/article/pii/S1878614615001877?via%3Dihub
parapp-1	Chaetomiaceae	-0.0576188	0.962302	0.181	49.22	71.3	55.821	6.74	1.5	Thermotolerant	https://www.sciencedirect.com/science/article/pii/S1878614615001877?via%3Dihub
parhyr-1	Chaetomiaceae	-0.0613552	0.892438	0.346	45.8	75.5	57.722	6.89	1.46	Mesophilic	https://www.sciencedirect.com/science/article/pii/S1878614615001877?via%3Dihub
stalon-1	Chaetomiaceae	0.0567833	1.41053	0.325	42.33	79.7	60.157	6.69	1.5	Thermophilic	https://www.nature.com/articles/s42003-024-06681-w
thehet-1	Chaetomiaceae	-0.0294924	0.817652	0.36	45.06	76.2	53.02	6.94	1.39	Thermophilic	https://www.sciencedirect.com/science/article/pii/S1878614615001877?via%3Dihub
theter-1	Chaetomiaceae	-0.0187185	0.99345	0.408	42.64	79.3	54.709	6.87	1.43
thethe-1	Chaetomiaceae	-0.0115549	1.08395	0.368	45	76.2	51.455	6.89	1.39
triant-1	Chaetomiaceae	-0.00176258	1.23714	0.308	44.73	77	52.969	7.07	1.39	Mesophilic	https://www.sciencedirect.com/science/article/pii/S1878614615001877?via%3Dihub
